# REST is a major negative regulator of endocrine differentiation during pancreas organogenesis

**DOI:** 10.1101/2021.03.17.435876

**Authors:** Meritxell Rovira, Goutham Atla, Miguel Angel Maestro, Vane Grau, Javier García-Hurtado, Maria Maqueda, Jose Luis Mosquera, Julie Kerr-Conte, Francois Pattou, Jorge Ferrer

## Abstract

Understanding genomic regulatory mechanisms of pancreas differentiation is relevant to the pathophysiology of diabetes mellitus, and to the development of replacement therapies. Numerous transcription factors promote β cell differentiation, although less is known about negative regulators. Earlier epigenomic studies suggested that the transcriptional repressor REST could be a suppressor of endocrine gene programs in the embryonic pancreas. However, pancreatic *Rest* knock-out mice failed to show increased numbers of endocrine cells, suggesting that REST is not a major regulator of endocrine differentiation. Using a different conditional allele that enables profound REST inactivation, we now observe a marked increase in the formation of pancreatic endocrine cells. REST inhibition also promoted endocrinogenesis in zebrafish and mouse early postnatal ducts, and induced β-cell specific genes in human adult duct-derived organoids. Finally, we define REST genomic programs that suppress pancreatic endocrine differentiation. These results establish a crucial role of REST as a negative regulator of pancreatic endocrine differentiation.
