## Supplementary Tables for "REST is a major negative regulator of endocrine differentiation during pancreas organogenesis": Supplementary table 2_Motif analysis_REST ChIP 02032021.xlsx

### Sheet: Known motif analysis
Supplementary table 2: Known motif analysis REST-ChIP E13.5
Motif	Name	P-value	log P-pvalue	q-value (Benjamini)	# Target Sequences with Motif	% of Targets Sequences with Motif
1	REST-NRSF(Zf)/Jurkat-NRSF-ChIP-Seq/Homer	1E-2960	-6817000	0.0000	1250.0	63.58%
2	MEIS2/MA0774.1/Jaspar=Tbx20(T-box)/Heart-Tbx20-ChIP-Seq(GSE29636)/Homer	1e-22	-51630	0.0000	206.0	10.48%
3	MafA(bZIP)/Islet-MafA-ChIP-Seq(GSE30298)/Homer	1e-09	-22780	0.0000	488.0	24.82%
4	Ascl2/MA0816.1/Jaspar	1e-09	-21160	0.0000	275.0	13.99%
5	Nr5a2(NR)/Pancreas-LRH1-ChIP-Seq(GSE34295)/Homer	1e-07	-17180	0.0000	451.0	22.94%
6	Gfi1b(Zf)/HPC7-Gfi1b-ChIP-Seq(GSE22178)/Homer	1e-05	-12690	0.0001	345.0	17.55%
7	NFAT:AP1(RHD,bZIP)/Jurkat-NFATC1-ChIP-Seq(Jolma et al.)/Homer	0.0001	-11230	0.0005	105.0	5.34%
8	Chop(bZIP)/MEF-Chop-ChIP-Seq(GSE35681)/Homer	0.0001	-11150	0.0005	108.0	5.49%
9	Atf4(bZIP)/MEF-Atf4-ChIP-Seq(GSE35681)/Homer	0.001	-7563	0.0152	124.0	6.31%
10	MyoD(bHLH)/Myotube-MyoD-ChIP-Seq(GSE21614)/Homer	0.01	-5397	0.1196	394.0	20.04%

### Sheet: De novo motif analysis
Supplementary table 2: De novo motif analysis REST-ChIP E13.5
Motif	P-value	log P-pvalue	% of Targets	% of Background	STD(Bg STD)	Best Match/Details
1	1e-3145	-7242000	65.97%	0.14%	26.7bp (147.7bp)	JASPAR2014.MA0138.2(0.986)
2	1e-474	-1092000	22.08%	0.77%	55.6bp (153.6bp)	Transfac.V$REST_Q5(0.876)
