## Supplementary Tables for "REST is a major negative regulator of endocrine differentiation during pancreas organogenesis": Supplementary table 5_REST_bound genes differentially expressed in┬áRestpKO embryos 02032021.xlsx

### Sheet: Sheet1
Supplementary Figure 5: REST-bound genes differentially expressed in RestpKO embryos
Gene name
Adcy2
Ank1
Ap3b2
Aplp1
Arrdc4
Atp13a3
Bdh1
Bex2
Brsk2
Cadps
Cd300lf
Cdk5r2
Celf3
Chga
Chgb
Col6a6
Cplx2
Cxadr
Cyp51
Disp2
Egln3
Enho
Etv5
Fam167a
Fam210b
Gan
Gjd2
Glp1r
Gng4
Gp2
Gypa
H2-D1
H2-K1
Herc1
Hmcn1
Ifitm6
Itga1
Kcna2
Kcnd3
Kcnip2
Kirrel3
Krt14
Lgals9
Lhfpl5
Lrp11
Lrrn1
Mafb
Mctp2
Mef2d
Mfng
Ncald
Neurod1
Neurog3
Nfasc
Nxpe2
Ogdhl
Pcdh15
Pcsk1
Pcsk2
Plch2
Plxna4
Pou2f2
Ptprn
Ptprn2
Rap1gap
Raph1
Rbm26
Reg3b
Resp18
Rtn2
Scg3
Scgn
Scn4b
Sec16b
Sez6l2
Sfi1
Shank1
Sik2
Slc26a9
Slc28a3
Slc4a1
Slc7a1
Slc7a14
Smg1
Smpd3
Snap25
Sst
St18
Syndig1l
Syp
Syt13
Tax1bp1
Tdh
Tmem229a
Tph1
Trappc9
Trim56
Trp53i11
Tubb3
Ube2ql1
Ubr2
Unc5a
Vps13c
Vps52
Xylt1
Zbtb16
