## Supplementary Tables for "REST is a major negative regulator of endocrine differentiation during pancreas organogenesis": Supplementary table 8_Oligonucleotides 02032021.xlsx

### Sheet: qPCR
Supplementary Table 8: Oligonucleotides used in this study
Mouse qRT-PCR
Gene	Forward primer	Reverse primer
Hprt	GGTTAAGCAGTACAGCCCCA	TCCAACACTTCGAGAGGTCC
Pdx1	GGGTGTAGGCAGTACGGGT	CCTTTCCCGTGGATGAAAT
Sox9	TCCACGGAAGGGTCTCTTCTC	AGGAAGCTGGCAGACCAGTA
Amylase	TGGCTCATCCTTATGGTTTCACAC	CATGTTCCTTATTTGACGCCATCG
Rest	CACCTGCGAGCTGGCGAGAAC	CACATTTAAATGGCTTCTCACCTG
Neurog3	GTCACTGACTGACCTGCTGC	TGGTGAGCGCATCCAAGGG
Human qRT-PCR
Gene	Forward primer	Reverse primer
PDX1	AAGTCTACCAAAGCTCACGCG	GTAGGCGCCGCCTGC
SOX9	GTAATCCGGGTGGTCCTTCT	GACGCTGGGCAAGCTCT
TBP	GGAAGTGACATTATCAACGC	CCAAGAAACAGTGATGCTG
REST	TATGCGTACTCATTCAGGTGAG	TTTGAAGTTGCTTCTATCTGCTGT
INSULIN	GGCTTCTTCTACACACCCAAG	CACAATGCCACGCTTCTG
NEUROD1	GACGGGGTCCCAAAAAGAAAA	GCCAAGCGCAGTGTCTCTATT
NEUROG3	CTTCGTCTTCCGAGGCTCT	CTATTCTTTTGCGCCGGTAG

### Sheet: genotyping
Mouse	Primer
Genotyping of RESTLSL mice (Yamada et al., 2010)
Rest LSL F	CCCTTATGGGTGCAAGTGTT
Rest LSL R	CCGGCTCTACTTCAGACCAG
Genotyping of Pdx1Cre mice (Gu et al., 2002)
Pdx1Cre F	TTCACTGGTTATGCGGCGG
Pdx1Cre R	GCCAGATTACGTATATCCTGGCAG
Genotyping of Rosa26 RFP mice (Luche et al., 2007)
HL15	AAGACCGCGAAGAGTTTGTCC
HL54	TAAGCCTGCCCAGAAGACTCC
HL152	AAGGGAGCTGCAGTGGAGTA
Genotyping of Hnf1b-CreRT2 mice (Solar et al., 2009)
cre 400 F	CGGCCGCATAACCAGTGAAACAGC
0,6Prom R	TCCTGGCGCCCATTCCCAAAGA
Genotyping of Pdx1Cre mice (Hingorani et al., 2003
Pdx1-Cre Tuveson F	TGCCACGACCAAGTGACAGC
Pdx1-Cre Tuveson R	CCAGGTTACGGATATAGTTCATG
