## Supplementary Tables for "REST is a major negative regulator of endocrine differentiation during pancreas organogenesis": Supplementary table 9_antibodies 02030201.xlsx

### Sheet: antibodies
Supplementary Table 9: Details of the antibodies used in this study
Antigen	Species	Dilution	Manufacturer and reference number	Tecnique
Insulin	Guinea Pig	1:1000	Dako, Ref#A0564	Immunofluorescence
Cytokeratin19	Rat	1:50	Developmental Studies Hybridoma Bank, Ref#TromaIII	Immunofluorescence
DBA-FITC	Rabbit	1:100	Vector, Ref#FL-1031	Immunofluorescence
Glucagon	Rabbit	1:500	Dako, Ref#A0565	Immunofluorescence
Glucagon	Guinea Pig	1:1000	Millipore, Ref. 4031-01F	Immunofluorescence
RFP	Rabbit	1:200	Rockland, Ref#600-401-379	Immunofluorescence
NGN3	Guinea Pig	1:500	Gift from M. German	Immunofluorescence and Western Blot
Ki67	Mouse	1:200	BD Bioscience, Ref#550609	Immunofluorescence
12C11 (REST)	Mouse	1:200	(Chen, Paquette, and Anderson 1998)	ChIP
REST	Rabbit	1:500	Millipore, ref. 17-10456	Western Blot
REST	Rabbit	1:400	Biossusa, Ref#bs-2590R	Immunohistochemistry
